# Nerve-targeting and pain-promoting transcriptomic signatures in early Guillain-Barré syndrome

**DOI:** 10.1101/2025.09.24.678413

**Authors:** Jayden A. O’Brien, Joseph B. Lesnak, Ishwarya Sankaranarayanan, Asta Arendt-Tranholm, Nikhil Inturi, Spoorthi Sadasivuni, Hemanth Mydugolam, Katelyn E. Sadler, Theodore J. Price, Eroboghene E. Ubogu

**Author notes:** Co-corresponding authors. T.J.P.: 800 W Campbell Rd, BSB 14.102, Richardson, TX 75080, USA. E.E.U.: 1720 7th Avenue South, Sparks Center Suite 200 Birmingham, AL 35244, USA. **Conflict-of-interest statement:** The authors declare no competing interests.

## Abstract

Guillain-Barré syndrome (GBS) is an autoimmune disorder that causes weakness, sensory loss, autonomic dysfunction, and chronic neuropathic pain. The mediators responsible for driving early autoimmune injury in the most common GBS variant, acute inflammatory demyelinating polyradiculoneuropathy (AIDP), remain incompletely understood. We performed single-cell and bulk RNA sequencing on peripheral blood mononuclear cells collected from early untreated AIDP-variant GBS patients and healthy controls to comprehensively deduce leukocyte transcriptome alterations and predict disease- and pain-driving interactions between pathogenic leukocytes and peripheral nervous system cells. We found that classical, intermediate, and non-classical monocytes were expanded and upregulated genes associated with type I and II interferons, JAK/STAT signaling, and NLRP3 inflammasome engagement. CD8+ T cells were highly proliferative and likewise upregulated JAK/STAT signaling. *CD4+FOXP3+* regulatory T cells upregulated *PRDM1* and *CD74* in a signature that may indicate functional exhaustion. A subpopulation of highly activated intermediate monocytes upregulated genes related to angiogenesis and oncostatin M. Differential expression-based cell-cell interaction analysis between GBS leukocytes, Schwann cells, and sensory neurons predicted engagement of ligand-receptor pairs with nerve integrity and pain functions, including epiregulin, interferon-beta, adrenomedullin, clusterin, IL-6, IL-15, and CCL4. Functional validation demonstrated that CCL4 sensitizes human sensory neurons *in vitro*. These results unearth molecular interactions by which specific leukocyte populations in AIDP-variant GBS may participate in peripheral nerve injury and drive neuropathic pain. Many of these targets may be amenable to therapeutic modulation using available approved and investigational drugs, potentially providing drug repurposing opportunities.
