## Supplemental table 1 for "Nerve-targeting and pain-promoting transcriptomic signatures in early Guillain-Barré syndrome"

### Sheet: GBS_Clinical_Data
Subject Code	Single-Cell Sample Number	Bulk_CD4	Bulk_CD8	Bulk_CD11b	Single-Cell	Group	Age	Sex	Race	Symptom onset (days before blood draw)	Classification	Prior Medical History	Known Exposures	Physical Presentation	Electrodiagnostics	Complete blood count (10^3/cm^3)	CSF protein (mg/dL)	CSF glucose (mg/dL)	CSF white blood cells (count/cm3)	Serum glucose (mg/dL)	Additional findings
															Normal range:	4.0-11.0	18-53	40-75	0-5
GBS1	1	Yes	Yes	Yes	Yes	GBS	29	male	white	6	Early GBS	No prior medical or surgical illness	No known infections or exposures; high work-related stress (>100hr/week) for 3 weeks preceding symptom onset	Numbness and tingling in right hand for 2 days, bottom of feet on 3rd day, left hand on 4th day; loss of strength and mobility in hands and forearms and abnormal walking on day 4 with arms affected on day 5	Mild-moderate acute polyradiculopathy	Normal	79	68	0	122
HC1	2	Yes	Yes	Yes	Yes	Control	46	male	black	NA	Healthy control		None, no infectious contacts
GBS2	3	No	No	No	Yes	GBS	42	female	black	7 to 14	Early GBS	chronic gastritis	pancreatisis onset (unknown cause) 4-6 weeks before symptom onset	Bilateral lower extremity weakness and numbness followed by progression to the thighs and hips without upper extremity involvement at the time of evaluation, with numbness in the sacral region	Mild-to-moderately severe acute polyradiculopathy with absent median and ulnar F-wave responses	Normal	31.2	66	3	Normal	Serum electrophoresis with immunofixation showed IgG lambda monoclonal antibody of 0.3 g/L
HC2	4	Yes	Yes	Yes	Yes	Control	24	female	white	NA	Healthy control		None, no infectious contacts
HC3	5	Yes	Yes	Yes	Yes	Control	45	male	white	NA	Healthy control		None, no infectious contacts
HC4	6	No	No	No	No	Control	32	female	asian	NA	Healthy control		None, no infectious contacts
GBS3	7	Yes	Yes	Yes	Yes	GBS	27	female	white	12	Early GBS	cerebral atrophy with developmental delay, diffus spondylosis	No known infections or exposures, but vomiting for two weeks prior to evaluation	Numbness and tingling sensations in hands and feet that progressed for 7 days associated with difficulty walking up > down an incline, followed by inability to walk on day 8. Autonomic dysfunction: elevated fluctuating heart rate and blood pressure, urinary retention and constipation noted by day 12	Acute moderately severe, non-length-dependent, distally predominant, primarily demyelinating sensorimotor polyradiculoneuropathy with secondary axonal involvemen		71	67	0	Normal	Serum electrophoresis and immunofixation detected IgM kappa monoclonal antibody. Laboratory tests showed nonalcoholic steatohepatitis.
GBS4	8	Yes	No	No	Yes	GBS	59	male	white	6	Early GBS	hypertension	gastroenteritis 7-10 days before onset	Bilateral lower extremity weakness and numbness that evolved to involving the upper extremities over the next 24 hours with associated falls	Moderate-severe acute primarily demyelinating sensorimotor polyradiculoneuropathy with secondary axonal involvement	21.94	128	62	13	111	Complete blood count: 89% neutrophils, 3% lympohocytes, 7% monocytes
