## Supplemental table 4 for "Nerve-targeting and pain-promoting transcriptomic signatures in early Guillain-Barré syndrome"

### Sheet: Sheet1
Antibody	Company	Product #	Dilution/Volume
Zombie UV Fixable Dye	Biolegend	423107	1:100
Human TruStain FcX	Biolegend	422302	5µL/test
Anti-CD45 (BV605)	Biolegend	304042	5µL/test
Anti-CD11b (PECy7)	Biolegend	301322	5µL/test
Anti-CD3 (APC)	Biolegend	300411	5µL/test
Anti-CD4 (APC/Cy7)	Biolegend	300518	5µL/test
Anti-CD8 (FITC)	Biolegend	344704	5µL/test
