## Supplemental table 5 for "Nerve-targeting and pain-promoting transcriptomic signatures in early Guillain-Barré syndrome"

### Sheet: Sheet1
Participant ID	Tube	Sample	Nanodrop Conc ng/ul	260/280	260/230	Qubit (ng/ul)	RQN	Note	library?			Sample	Donor	Cell Counts
HC3	CD11b_1	31	27.4	1.46	0.46	12.6	9.4		y			1	HC3	2200000
HC2	CD11b_2	32	21.8	1.18	0.6	4.4	10		y			2	HC2	2600000
GBS2	CD11b_3	33	20.4	1.33	0.77	0	9.6		n			3	GBS2	3600000
GBS3	CD11b_4	34	22.9	1.33	0.12	6.14	10		y			4	GBS3	4030000
HC4	CD11b_5	35	27.9	1.41	1.57	0			n			5	HC4	11140000
HC1	CD11b_6	36	21.2	1.43	1.5	8.02	9.6		y			6	HC1	2590000
GBS1	CD11b_7	37	42.8	1.57	2.03	20.6	10		y			7	GBS1
GBS4	CD11b_8	38	74.7	1.57	2.18	43.6	10	gDNA contamination	n			8	GBS4	3750000
HC3	CD4_1	41	49.6	1.57	1.68	27.6	9		y
HC2	CD4_2	42	52.8	1.71	0.88	48.2	9.5		y
GBS2	CD4_3	43	29	1.43	0.9	5.34	6.5	gDNA contamination	n
GBS3	CD4_4	44	39.5	1.47	1.11	29	9.6		y
HC4	CD4_5	45	19.9	1.33	0.87	0			n
HC1	CD4_6	46	27.8	1.55	1.79	13.6	8.8		y
GBS1	CD4_7	47	33.5	1.5	1.23	11	10		y
GBS4	CD4_8	48	28.1	1.51	1.99	14.4	9.3		y
HC3	CD8_1	51	27	1.44	1.35	10.1	9.4		y
HC2	CD8_2	52	23.1	1.26	0.6	12	9.7		y
GBS2	CD8_3	53	10.9	1.24	0.56	0	9.3		n
GBS3	CD8_4	54	22.1	1.33	0.69	5.8	10		y
HC4	CD8_5	55	14.6	1.42	1.14	0			n
HC1	CD8_6	56	25.2	1.47	1.42	7.48	9.7		y
GBS1	CD8_7	57	67.4	1.61	2.14	45.2	10		y
GBS4	CD8_8	58	19.5	1.48	1.6	0	10		n
