## Supplemental table 6 for "Nerve-targeting and pain-promoting transcriptomic signatures in early Guillain-Barré syndrome"

### Sheet: Sheet1
Single-Cell Sample Number	Condition	Cells Collected	Cells After QC Filtering	Final cells analyzed
1	GBS	16760	16067	14510
2	Control	16760	16049	13135
3	GBS	16760	16063	16822
4	Control	16760	16068	15637
5	Control	16760	16054	16460
7	GBS	16760	16094	16687
8	GBS	16759	16050	14405
				107656
