## Supplemental table 7 for "Nerve-targeting and pain-promoting transcriptomic signatures in early Guillain-Barré syndrome"

### Sheet: Sheet1
Donor Number	Age	Sex	Cause of Death	Donor Type	DRG Levels	Days In Vitro	Notable Hx	Prescribed Medications
1	41	F	Cardiac arrest	Brain dead	L3 x 1	6	Methamphetamine and cocaine use	None reported
2	45	F	Head trauma	Donation by cardiac death	L3 x 2, L4 x 1	5	Craniectomy, hernia repair	Blood pressure medication (unknown)
3	20	M	CVA/stroke	Brain dead	T6 x 1, T7 x 1, T11 x 1	5	Tonsillectomy, hernia repair	Dexamethasone
